# Mesenchymal Stromal Cell secretome is affected by tissue source, donor age and sex

**DOI:** 10.1101/2023.01.30.526247

**Authors:** AJ Turlo, DE Hammond, KA Ramsbottom, J Soul, A Gillen, K McDonald, MJ Peffers, PD Clegg

**Affiliations:** Department of Musculoskeletal and Ageing Science, Institute of Life Course and Medical Sciences, University of Liverpool; Department of Cellular and Molecular Physiology, Institute of Systems, Molecular and Integrative Biology, University of Liverpool; Computational Biology Facility, Liverpool Shared Research Facilities, Faculty of Health and Life Sciences, University of Liverpool; Department of Veterinary Science, Philip Leverhulme Equine Hospital, University of Liverpool; Biobest Laboratories Ltd

**Keywords:** mesenchymal stromal cells, secretome, proteomics, age, equine, donor

## Abstract

Variation in Mesenchymal Stromal Cell (MSC) function depending on their origin is problematic, as it may confound clinical outcomes of MSC therapy. Current evidence suggests that the therapeutic benefits of MSCs is primarily attributed to secretion of various biologically active factors (secretome). However, the effect of donor characteristics on the MSC secretome composition remains largely unknown. Here, we examined the influence of donor age, sex and tissue source, on the protein profile of the equine MSC secretome. Initially, we used dynamic metabolic labelling with stable isotopes combined with liquid chromatography-tandem mass spectrometry (LC-MS/MS) to identify secreted proteins in MSC conditioned media (CM). Seventy proteins were classified as classically-secreted based on the rate of isotope label incorporation into newly synthesised proteins released into the extracellular space. Next, we analysed CM of bone marrow- (n = 14) and adipose-derived MSCs (n = 16) with label-free LC-MS/MS proteomics. Clustering analysis of 314 proteins detected across all samples identified tissue source as the main factor driving variability in MSC CM proteomes. Linear modelling applied to the subset of 70 secreted proteins identified tissue-related difference in the abundance of 23 proteins. There was an age-related decrease in the abundance of two proteins (CTHRC1, LOX), which has been validated with western blot and enzymatic activity assay. There was limited evidence of sex-related differences in protein abundance. In conclusion, this study provides evidence that tissue source and donor age contribute to heterogeneity in the protein composition of MSC secretomes which may influence the effects of MSC-based cell therapy.

**Significance statement:** This research shows for the first time that donor age can influence the proteins secreted by mesenchymal stromal cells (MSC), which is considered the main mechanism through which they mediate their biological actions. This information may improve our understanding of the variable outcomes observed in MSC clinical studies, as well as identify optimal sources and donor selection for specific clinical applications.
