## Supplementary File 5 for "Mesenchymal Stromal Cell secretome is affected by tissue source, donor age and sex"

### Sheet: Sheet1
Supplementary File 5
List of protein clusters assigned based on dynamic time warping clustering of proteins identified in equine mesenchymal stem cell conditioned media.

### Sheet: DTW_results
	Cluster	NAME	MEM.SHIP
A0A3Q2GTT9	1	A0A3Q2GTT9	0.565568
A0A3Q2H843	1	A0A3Q2H843	0.999995
A0A3Q2KJ33	1	A0A3Q2KJ33	0.991082
A0A3Q2LM93	1	A0A3Q2LM93	0.999994
A0A5F5PS01	1	A0A5F5PS01	0.999999
A0A5F5PSL8	1	A0A5F5PSL8	0.999798
A0A5F5PUN5	1	A0A5F5PUN5	0.999499
B8K1X7	1	B8K1X7	0.999995
F6UF75	1	F6UF75	0.898372
F6UNR3	1	F6UNR3	1
F6VS95	1	F6VS95	0.999888
F6VSL0	1	F6VSL0	0.989392
F6WVD1	1	F6WVD1	0.92762
F6X9D3	1	F6X9D3	0.997228
F6ZHQ5	1	F6ZHQ5	1
F6ZUJ2	1	F6ZUJ2	0.999407
F7AXI9	1	F7AXI9	0.853439
F7B821	1	F7B821	0.869067
F7BWW6	1	F7BWW6	0.580308
F7DE18	1	F7DE18	0.896867
F7DZV9	1	F7DZV9	0.708577
F7E3Y7	1	F7E3Y7	0.998291
Q9GKX8	1	Q9GKX8	0.999944
F6RMA4	2	F6RMA4	0.995397
F6UQ25	2	F6UQ25	1
F6XPL9	2	F6XPL9	0.998771
F6YPN7	2	F6YPN7	1
F7AX81	2	F7AX81	0.977434
F7CKP2	2	F7CKP2	0.999998
A0A3Q2HZF7	3	A0A3Q2HZF7	1
A0A3Q2I128	3	A0A3Q2I128	0.968249
A0A5F5Q1G3	3	A0A5F5Q1G3	1
F6PVG3	3	F6PVG3	0.996827
F6QYS3	3	F6QYS3	0.999994
F6SD54	3	F6SD54	0.998994
F6UJX6	3	F6UJX6	0.999999
F6V2X7	3	F6V2X7	0.997636
F6W4R2	3	F6W4R2	0.671906
F6Y4K8	3	F6Y4K8	0.994171
F6YCN2	3	F6YCN2	0.996499
F7BPX8	3	F7BPX8	0.989613
F7C5F1	3	F7C5F1	0.536843
F7CGV8	3	F7CGV8	0.999974
F7DDC0	3	F7DDC0	0.529724
O02722	3	O02722	0.999279
O46542	3	O46542	0.993897
A0A3Q2H3V3	4	A0A3Q2H3V3	0.999998
A0A3Q2HHZ5	4	A0A3Q2HHZ5	0.999997
A0A3Q2HLV9	4	A0A3Q2HLV9	0.999635
A0A3Q2HV42	4	A0A3Q2HV42	0.999924
A0A3Q2LGG6	4	A0A3Q2LGG6	0.988588
F6PV25	4	F6PV25	0.999912
F6TA04	4	F6TA04	0.942864
F6Z4B4	4	F6Z4B4	0.999969
F7BJD8	4	F7BJD8	0.995884
F7CZW9	4	F7CZW9	0.52375
F7DMJ7	4	F7DMJ7	0.999878
H9GZQ6	4	H9GZQ6	0.999775
A0A3Q2I2V3	5	A0A3Q2I2V3	0.999997
F6R735	5	F6R735	0.999907
F6YQM5	5	F6YQM5	0.999996
A0A3Q2LB56	6	A0A3Q2LB56	0.980963
A0A5F5PFP5	6	A0A5F5PFP5	0.912929
A0A5F5PII4	6	A0A5F5PII4	0.988178
A0A5F5PM82	6	A0A5F5PM82	0.999455
F6RX11	6	F6RX11	0.992373
F6SEM5	6	F6SEM5	0.998594
F6T1A4	6	F6T1A4	0.986384
F6TGT9	6	F6TGT9	0.987919
F6U999	6	F6U999	0.994836
F6VX41	6	F6VX41	0.972624
F6XM13	6	F6XM13	0.970173
F6Y6W2	6	F6Y6W2	0.997822
F6Y739	6	F6Y739	0.999203
F6YJR6	6	F6YJR6	0.999549
F7BA94	6	F7BA94	0.999998
F7BKY7	6	F7BKY7	0.970238
F7CDJ8	6	F7CDJ8	0.998556
F7CIP0	6	F7CIP0	0.84864
F7DS56	6	F7DS56	0.999722
A0A3Q2GT20	7	A0A3Q2GT20	0.95237
A0A3Q2H482	7	A0A3Q2H482	0.978667
A0A3Q2IKB0	7	A0A3Q2IKB0	0.977693
A0A3Q2KN19	7	A0A3Q2KN19	0.999802
A0A5F5PHD4	7	A0A5F5PHD4	0.840517
F6PJV0	7	F6PJV0	0.999998
F6PVJ6	7	F6PVJ6	0.977838
F6QDE2	7	F6QDE2	0.999996
F6T962	7	F6T962	0.985502
F6U5V3	7	F6U5V3	0.999999
F6WR95	7	F6WR95	1
F7AB03	7	F7AB03	0.999792
F7B812	7	F7B812	0.999962
F7BCM8	7	F7BCM8	0.992596
F7BT48	7	F7BT48	0.952892
F7BYG0	7	F7BYG0	0.997814
F7C1T2	7	F7C1T2	0.935991
F7C2Y5	7	F7C2Y5	0.933361
A0A3Q2GSM3	8	A0A3Q2GSM3	0.704406
A0A3Q2HNV2	8	A0A3Q2HNV2	0.999953
A0A3Q2KM06	8	A0A3Q2KM06	0.913769
A0A3Q2KTQ9	8	A0A3Q2KTQ9	0.999549
A0A3Q2L3I3	8	A0A3Q2L3I3	1
F6R4Y3	8	F6R4Y3	0.999957
F6SKT2	8	F6SKT2	1
F6YV40	8	F6YV40	0.922709
F7B5C4	8	F7B5C4	0.999994
F7B7A1	8	F7B7A1	0.999999
F7DEB1	8	F7DEB1	0.984396
F7DYV0	8	F7DYV0	0.999998
F6RTI8	9	F6RTI8	1
F6SSG3	9	F6SSG3	1
F7AAK7	9	F7AAK7	1
F7CN11	9	F7CN11	1
A0A3Q2GT23	10	A0A3Q2GT23	0.543674
A0A3Q2GW77	10	A0A3Q2GW77	1
A0A3Q2H9N2	10	A0A3Q2H9N2	0.981941
A0A3Q2HGW8	10	A0A3Q2HGW8	0.999815
A0A3Q2I4V9	10	A0A3Q2I4V9	0.670868
A0A3Q2I5J2	10	A0A3Q2I5J2	0.953072
F6ZP69	10	F6ZP69	0.980691
F7B390	10	F7B390	0.891311
F7BSH5	10	F7BSH5	0.960351
F7CL80	10	F7CL80	0.999954
F7CT91	10	F7CT91	0.999245
A0A3Q2HKM4	11	A0A3Q2HKM4	0.9943
A0A3Q2I377	11	A0A3Q2I377	0.999953
A0A3Q2KTH0	11	A0A3Q2KTH0	0.999939
A0A5F5PUF9	11	A0A5F5PUF9	0.922417
A0A5F5PYF1	11	A0A5F5PYF1	0.588343
F6PQD3	11	F6PQD3	0.999086
F6SKX4	11	F6SKX4	0.99166
F6SMR2	11	F6SMR2	0.999874
F6TBR8	11	F6TBR8	0.938796
F6UVF8	11	F6UVF8	0.980705
F6WY40	11	F6WY40	0.999981
F6XSN2	11	F6XSN2	0.998506
F6YF95	11	F6YF95	0.999983
F6YIK2	11	F6YIK2	0.832704
F6Z8S8	11	F6Z8S8	0.999934
F7A2S7	11	F7A2S7	0.772603
F7AYU1	11	F7AYU1	0.887879
F7BC94	11	F7BC94	0.986494
F7BLG9	11	F7BLG9	0.994306
F7C555	11	F7C555	0.98142
F7C6S0	11	F7C6S0	0.71487
F7CG77	11	F7CG77	0.976931
F7DBJ7	11	F7DBJ7	0.998866
F7DTB6	11	F7DTB6	0.999999
F7DXZ7	11	F7DXZ7	0.999959
K9K4D8	11	K9K4D8	1
A0A3Q2GSY3	12	A0A3Q2GSY3	0.854267
A0A3Q2GW07	12	A0A3Q2GW07	0.928137
A0A3Q2HHZ0	12	A0A3Q2HHZ0	0.994789
A0A3Q2I5D0	12	A0A3Q2I5D0	0.998946
A0A3Q2IEH6	12	A0A3Q2IEH6	0.577518
A0A3Q2KTL8	12	A0A3Q2KTL8	0.99734
A0A3Q2KZA5	12	A0A3Q2KZA5	0.899538
A0A5F5PR53	12	A0A5F5PR53	0.999998
A0A5F5PUI6	12	A0A5F5PUI6	0.999984
A0A5F5PVD1	12	A0A5F5PVD1	0.970428
A0A5F5PWW7	12	A0A5F5PWW7	0.997127
F6Q4Q1	12	F6Q4Q1	0.910825
F6S2F8	12	F6S2F8	0.876472
F6SHH7	12	F6SHH7	0.952347
F6SP02	12	F6SP02	0.669874
F6SYR7	12	F6SYR7	0.999998
F6VWK4	12	F6VWK4	0.963532
F6WB41	12	F6WB41	0.821406
F6WDD0	12	F6WDD0	0.999954
F6WWW7	12	F6WWW7	0.883193
F7APR4	12	F7APR4	0.995947
F7B320	12	F7B320	0.946159
F7CSM4	12	F7CSM4	0.998948
F7DW69	12	F7DW69	0.884757
F7E1X2	12	F7E1X2	0.996141
A0A3Q2H1S8	13	A0A3Q2H1S8	0.99895
A0A3Q2H8Y5	13	A0A3Q2H8Y5	0.980324
A0A3Q2HIZ6	13	A0A3Q2HIZ6	0.997041
A0A3Q2HMR5	13	A0A3Q2HMR5	1
A0A3Q2I5N9	13	A0A3Q2I5N9	0.999999
A0A3Q2LKV4	13	A0A3Q2LKV4	0.998962
A0A3Q2LPI7	13	A0A3Q2LPI7	0.999989
A0A5F5PF54	13	A0A5F5PF54	0.790098
A0A5K1VP18	13	A0A5K1VP18	0.999999
A2Q127	13	A2Q127	0.995013
C6L1J5	13	C6L1J5	0.999642
F6PUV4	13	F6PUV4	0.964529
F6Q4A3	13	F6Q4A3	0.968908
F6Q6A8	13	F6Q6A8	0.999893
F6QHY8	13	F6QHY8	0.999992
F6QIZ4	13	F6QIZ4	0.999025
F6RKM7	13	F6RKM7	0.999998
F6TTP1	13	F6TTP1	1
F6VQ14	13	F6VQ14	0.999803
F6W354	13	F6W354	0.997117
F6WE31	13	F6WE31	0.961928
F6XTN1	13	F6XTN1	0.999983
F6Y426	13	F6Y426	0.984085
F6YBQ6	13	F6YBQ6	0.999997
F6YEU3	13	F6YEU3	0.875563
F6Z1Z7	13	F6Z1Z7	0.999998
F6Z4J4	13	F6Z4J4	0.999623
F6ZC75	13	F6ZC75	0.930863
F7ANC1	13	F7ANC1	0.810994
F7BFM4	13	F7BFM4	0.999939
F7C883	13	F7C883	0.892398
F7CZH3	13	F7CZH3	0.961103
F7CZS6	13	F7CZS6	0.996947
F7D9J2	13	F7D9J2	0.99324
F7DFM3	13	F7DFM3	0.988635
F7DK89	13	F7DK89	0.563365
F7DNY7	13	F7DNY7	0.967123
F7DW15	13	F7DW15	0.881251
O97508	13	O97508	0.669571
Q08IE6	13	Q08IE6	0.811866
A0A5F5PIC6	14	A0A5F5PIC6	0.779532
A0A5F5PQU7	14	A0A5F5PQU7	0.999919
F6PNM1	14	F6PNM1	0.999524
F6Q978	14	F6Q978	0.816038
F6SD86	14	F6SD86	0.999867
F6WNQ7	14	F6WNQ7	0.991124
F6X633	14	F6X633	0.993916
F6X9U4	14	F6X9U4	0.999974
F6Y5K6	14	F6Y5K6	0.859736
F7AC64	14	F7AC64	0.999206
F7BVG5	14	F7BVG5	0.964035
F7CV04	14	F7CV04	0.997571
A0A3Q2H348	15	A0A3Q2H348	0.99704
A0A3Q2HJY4	15	A0A3Q2HJY4	0.998551
A0A3Q2HN78	15	A0A3Q2HN78	0.999828
A0A3Q2HP30	15	A0A3Q2HP30	0.959097
A0A3Q2KSA7	15	A0A3Q2KSA7	0.99999
A0A5F5PRZ7	15	A0A5F5PRZ7	0.999774
A8J714	15	A8J714	0.996173
B3IVM1	15	B3IVM1	0.997649
B7XH73	15	B7XH73	0.996979
F6PWV8	15	F6PWV8	0.99815
F6QIV8	15	F6QIV8	0.999609
F6UME7	15	F6UME7	0.999835
F6VB94	15	F6VB94	0.999579
F6WZ69	15	F6WZ69	0.99978
F6Y5R3	15	F6Y5R3	0.999933
F7APH4	15	F7APH4	0.608206
F7BEE7	15	F7BEE7	0.99999
F7BH47	15	F7BH47	0.999306
F7CKI7	15	F7CKI7	0.939977
F7CS04	15	F7CS04	0.982733
F7DXG8	15	F7DXG8	0.997848
O46403	15	O46403	0.997235
Q8HZM6	15	Q8HZM6	0.98867
...252	16	F7ALY5	1
A0A3Q2H3R5	17	A0A3Q2H3R5	0.999996
A0A3Q2HIE9	17	A0A3Q2HIE9	0.99999
A0A3Q2HJF2	17	A0A3Q2HJF2	0.701978
A0A3Q2HPX3	17	A0A3Q2HPX3	0.998688
A0A3Q2I5T2	17	A0A3Q2I5T2	0.988237
A0A3Q2IAR3	17	A0A3Q2IAR3	0.999999
A0A3Q2LPE6	17	A0A3Q2LPE6	0.999879
F6QXN5	17	F6QXN5	0.999108
F6S243	17	F6S243	1
F6S6J4	17	F6S6J4	1
F6TLD9	17	F6TLD9	0.999991
F6TZS9	17	F6TZS9	0.999444
F6VSN9	17	F6VSN9	0.561493
F6W039	17	F6W039	1
F6W6E8	17	F6W6E8	0.99771
F6XEB4	17	F6XEB4	0.999998
F6YG82	17	F6YG82	0.999986
F6YR34	17	F6YR34	0.982321
F6YY66	17	F6YY66	1
F7BKE1	17	F7BKE1	0.975556
F7DQS6	17	F7DQS6	0.99472
F7E4N9	17	F7E4N9	0.85046
O77691	17	O77691	0.999994
A0A3Q2GUE8	18	A0A3Q2GUE8	0.955629
A0A3Q2GW64	18	A0A3Q2GW64	0.999957
A0A3Q2GZ58	18	A0A3Q2GZ58	0.994766
A0A3Q2HF81	18	A0A3Q2HF81	0.999976
A0A3Q2HWA0	18	A0A3Q2HWA0	0.99969
A0A3Q2I4L0	18	A0A3Q2I4L0	0.99838
A0A3Q2IB08	18	A0A3Q2IB08	1
A0A3Q2ICA0	18	A0A3Q2ICA0	1
A0A3Q2LDS4	18	A0A3Q2LDS4	0.99999
A0A5F5PHR4	18	A0A5F5PHR4	0.998692
A0A5F5PZS2	18	A0A5F5PZS2	0.553866
A2Q0Z1	18	A2Q0Z1	0.994633
F6PUX2	18	F6PUX2	0.99998
F6SN52	18	F6SN52	0.999997
F6SRP7	18	F6SRP7	0.999975
F6WCS1	18	F6WCS1	0.972262
F6X2E1	18	F6X2E1	0.984004
F6X6A6	18	F6X6A6	1
F6X756	18	F6X756	0.999992
F6YSK7	18	F6YSK7	0.999987
F6Z8W0	18	F6Z8W0	0.999281
F6ZY40	18	F6ZY40	0.996976
F7BND9	18	F7BND9	1
F7D837	18	F7D837	0.761563
H9GZL8	18	H9GZL8	0.985347
A0A3Q2H1Z4	19	A0A3Q2H1Z4	0.999874
A0A3Q2HA78	19	A0A3Q2HA78	0.998619
A0A3Q2I8D8	19	A0A3Q2I8D8	0.998439
A0A5F5PLU0	19	A0A5F5PLU0	0.919856
F6RR40	19	F6RR40	0.999904
F6SMZ4	19	F6SMZ4	0.999984
F6TH64	19	F6TH64	0.661515
F6YTB8	19	F6YTB8	1
F7ATS5	19	F7ATS5	0.99977
F7B3H1	19	F7B3H1	0.995271
...311	20	F7B0S3	1
