## Supplementary File 6 for "Mesenchymal Stromal Cell secretome is affected by tissue source, donor age and sex"

### Sheet: Sheet1
Supplementary File 6
List of protein clusters assigned based on MFuzz clustering of proteins identified in equine mesenchymal stem cell conditioned media.

### Sheet: Mfuzz_results
Gene	Accession	cluster
ENO1	A0A3Q2GSM3	1
MMP2	A0A3Q2H348	1
TUBB4B	A0A3Q2H3R5	1
MYL6	A0A3Q2HIE9	1
AHNAK	A0A3Q2HJF2	1
PCSK1N	A0A3Q2HJY4	1
ALDOA	A0A3Q2HN78	1
TPM4	A0A3Q2HP30	1
COL12A1	A0A3Q2HPX3	1
LTBP2	A0A3Q2HZF7	1
CTSD	A0A3Q2I2V3	1
CST3	A0A3Q2I5T2	1
FLNA	A0A3Q2IAR3	1
CLSTN1	A0A3Q2KSA7	1
ANXA2	A0A3Q2LPE6	1
COL5A1	A0A5F5PRZ7	1
HSPG2	A0A5F5Q1G3	1
SIDT2 TAGLN	A8J714	1
PKM	B3IVM1	1
LDHA	B7XH73	1
EFEMP1	F6PVG3	1
SERPINH1	F6PWV8	1
FSTL1	F6QIV8	1
TAGLN2	F6QXN5	1
MIF	F6S243	1
PRDX1	F6S6J4	1
CHRDL1	F6SD54	1
TUBB	F6TLD9	1
TPI1	F6TZS9	1
LOXL1	F6UJX6	1
EEF1A1	F6UME7	1
PLOD1	F6V2X7	1
TGFBI	F6VB94	1
ARHGDIA	F6W039	1
AGT	F6W4R2	1
LTBP1	F6W6E8	1
PCOLCE	F6WZ69	1
YWHAZ	F6XEB4	1
THBS2	F6Y5R3	1
HSPA5	F6YG82	1
PSAP	F6YQM5	1
THBS1	F6YR34	1
NME1	F6YY66	1
SPARC	F7APH4	1
TIMP2	F7BEE7	1
COL5A2	F7BH47	1
SERPINF1	F7BKE1	1
COL6A2	F7CGV8	1
FBN1	F7CKI7	1
TPM1	F7CS04	1
SERPINE1	F7DDC0	1
PGAM1	F7DQS6	1
CFL1	F7DXG8	1
CTHRC1	F7E4N9	1
TIMP1	O02722	1
BGN	O46403	1
S100A6 CACY	O77691	1
ANXA1 ANX1	Q8HZM6	1
FLNC	A0A3Q2GSY3	2
PYGL	A0A3Q2GT23	2
CAPG	A0A3Q2GTT9	2
NAP1L1	A0A3Q2GW07	2
CNN2	A0A3Q2GW77	2
FLNB	A0A3Q2H1S8	2
CCBE1	A0A3Q2H3V3	2
RBMX	A0A3Q2H8Y5	2
DPYSL3	A0A3Q2H9N2	2
PDLIM5	A0A3Q2HGW8	2
EZR	A0A3Q2HHZ0	2
ADAM12	A0A3Q2HHZ5	2
NME1	A0A3Q2HIZ6	2
PABPC1	A0A3Q2HKM4	2
NID2	A0A3Q2HLV9	2
ACTR2	A0A3Q2HMR5	2
GALNT2	A0A3Q2HV42	2
TBCA	A0A3Q2I377	2
MYL12A	A0A3Q2I4V9	2
SEPTIN9	A0A3Q2I5D0	2
PAMR1	A0A3Q2I5J2	2
HNRNPA0	A0A3Q2I5N9	2
PDIA4	A0A3Q2IEH6	2
MAPRE1	A0A3Q2KTH0	2
WARS1	A0A3Q2KTL8	2
NCL	A0A3Q2KZA5	2
CTSB	A0A3Q2LB56	2
ATP6AP2	A0A3Q2LGG6	2
RPS21	A0A3Q2LKV4	2
	A0A3Q2LPI7	2
NACA	A0A5F5PF54	2
PLTP	A0A5F5PFP5	2
RCN1	A0A5F5PIC6	2
UBE2N	A0A5F5PII4	2
RAB1A	A0A5F5PM82	2
PAM	A0A5F5PQU7	2
CAPZB	A0A5F5PR53	2
HNRNPDL HNRNPD	A0A5F5PSL8	2
SEC23A	A0A5F5PUF9	2
PTBP1	A0A5F5PUI6	2
HDGF	A0A5F5PVD1	2
HNRNPH1	A0A5F5PWW7	2
YWHAE	A0A5F5PYF1	2
RPL5	A0A5K1VP18	2
EEF1G	A2Q127	2
RPSA	B8K1X7	2
LDHB	C6L1J5	2
SDF4	F6PNM1	2
RPS17	F6PQD3	2
P4HA1	F6PUV4	2
ITM2B	F6PV25	2
RPS16	F6Q4A3	2
HNRNPK	F6Q4Q1	2
RCN3	F6Q6A8	2
COL15A1	F6Q978	2
CLIC4	F6QHY8	2
TLN1	F6QIZ4	2
RPL22	F6RKM7	2
RPL15	F6RMA4	2
RPS20	F6RX11	2
H1-2	F6S2F8	2
VEGFC	F6SD86	2
MRC2	F6SEM5	2
SEPTIN2	F6SHH7	2
CACYBP	F6SKX4	2
CLTA	F6SMR2	2
YWHAQ	F6SP02	2
SYNCRIP	F6SYR7	2
RPL12	F6T1A4	2
POU2F3	F6TA04	2
FERMT2	F6TBR8	2
MMP14	F6TGT9	2
RPLP0	F6TTP1	2
MANF	F6U999	2
MXRA8	F6UG31	2
EEF1D	F6UNR3	2
SEPTIN7	F6UVF8	2
RPLP1	F6VQ14	2
PDIA6	F6VS95	2
RAN	F6VSL0	2
HNRNPA3	F6VWK4	2
RPL4	F6VX41	2
ACTR3	F6W354	2
RPL8	F6WB41	2
DYNC1I2	F6WDD0	2
ARPC3	F6WE31	2
VASN	F6WNQ7	2
RPS28	F6WVD1	2
CAPZA1	F6WWW7	2
ERP44	F6WY40	2
ADAMTS2	F6X633	2
DAG1	F6X9U4	2
APOD	F6XM13	2
OLA1	F6XPL9	2
CCT7	F6XSN2	2
EIF4A1	F6XTN1	2
NUCB2	F6Y426	2
LAMB1	F6Y5K6	2
RPL24	F6Y6W2	2
RPS2	F6Y739	2
RPL30	F6YBQ6	2
RBM3	F6YEU3	2
CNBP	F6YF95	2
RPL9	F6YIK2	2
RPL18	F6YJR6	2
RPS3A	F6Z1Z7	2
HSPA13	F6Z4B4	2
GDI2	F6Z4J4	2
PARVA	F6Z8S8	2
THY1	F6ZC75	2
ALDOC	F6ZP69	2
PI4KA UBE2L3	F7A2S7	2
SRPX	F7AC64	2
IGFBP5	F7ALY5	2
PTK7	F7ANC1	2
ARPC2	F7APR4	2
TCP1	F7AX81	2
PRDX6	F7AXI9	2
RSU1	F7AYU1	2
MFGE8	F7B0S3	2
DPYSL2	F7B320	2
PLOD2	F7B390	2
PLOD3	F7B3H1	2
RPS3	F7BA94	2
HYOU1	F7BC94	2
RPL10A	F7BFM4	2
PRDX2	F7BFT1	2
	F7BJD8	2
S100A10	F7BKY7	2
PDCD5	F7BLG9	2
PDLIM7	F7BSH5	2
NBL1	F7BVG5	2
VCP	F7BWW6	2
ATIC	F7C555	2
MMP19	F7C6S0	2
YBX1	F7C883	2
RPS9	F7CDJ8	2
CCT6A	F7CG77	2
PRSS23	F7CIP0	2
DSTN	F7CL80	2
CAST	F7CSM4	2
CFL2	F7CT91	2
LAMC1	F7CV04	2
TXNDC5	F7CZH3	2
MDH1	F7CZS6	2
SERPING1	F7CZW9	2
TKT	F7D9J2	2
RPS7	F7DBJ7	2
RPS4X LOC111771821	F7DFM3	2
TPT1	F7DK89	2
SRPX2	F7DMJ7	2
ERP29	F7DNY7	2
RPS13	F7DS56	2
KPNB1	F7DTB6	2
RPS8	F7DW15	2
HSPA1A	F7DW69	2
GLRX3	F7DXZ7	2
YWHAB	F7DZV9	2
STIP1	F7E1X2	2
FSTL3	H9GZQ6	2
RHOA	K9K4D8	2
TXN	O97508	2
HMGB1 HMG1	Q08IE6	2
HSP90AB1 HSPCB	Q9GKX8	2
VCAN	A0A3Q2GT20	3
CALD1	A0A3Q2GUE8	3
HNRNPA2B1	A0A3Q2GW64	3
HSP90AA1	A0A3Q2GZ58	3
FKBP10	A0A3Q2H1Z4	3
LOX	A0A3Q2H482	3
CRIP2	A0A3Q2H843	3
CD248	A0A3Q2HA78	3
HSPA6	A0A3Q2HF81	3
LASP1	A0A3Q2HWA0	3
C1QTNF3	A0A3Q2I128	3
ACTN4	A0A3Q2I4L0	3
LOC111767415	A0A3Q2I8D8	3
EEF2	A0A3Q2IB08	3
PLS3	A0A3Q2ICA0	3
APP	A0A3Q2IKB0	3
H2AC13 H2AC12	A0A3Q2KJ33	3
NUCB1	A0A3Q2KN19	3
CSRP1	A0A3Q2LDS4	3
SEPTIN11	A0A3Q2LM93	3
FBLN1	A0A5F5PHD4	3
VCL	A0A5F5PHR4	3
COL5A1	A0A5F5PLU0	3
HNRNPAB	A0A5F5PS01	3
HNRNPA1	A0A5F5PUN5	3
KCTD12	A0A5F5PZS2	3
HSPA8 HSC70	A2Q0Z1	3
MXRA5	F6PJV0	3
MSN	F6PUX2	3
OGN	F6PVJ6	3
LOXL2	F6QDE2	3
ECM1	F6QYS3	3
COL6A3	F6R735	3
C1QTNF5	F6RR40	3
EMILIN1	F6SMZ4	3
EIF5A	F6SN52	3
CAP1	F6SRP7	3
EFEMP2	F6T962	3
SPTBN1	F6TH64	3
TCN2	F6U5V3	3
S100A4	F6UF75	3
PDIA3	F6VSN9	3
MYH9	F6WCS1	3
QSOX1	F6WR95	3
PPIB	F6X2E1	3
PPIA	F6X6A6	3
EEF1B2	F6X756	3
NPM1	F6X9D3	3
SPON2	F6Y4K8	3
FBLN2	F6YCN2	3
MARCKS	F6YSK7	3
BMP1	F6YTB8	3
WDR1	F6Z8W0	3
CLIC1	F6ZHQ5	3
HSP90B1	F6ZUJ2	3
LMNA	F6ZY40	3
GRN	F7AB03	3
GOLM1	F7ATS5	3
HTRA1	F7B812	3
P4HB	F7B821	3
OLFML3	F7BCM8	3
S100A11	F7BND9	3
CTSV	F7BPX8	3
PLAU	F7BT48	3
PXDN	F7BYG0	3
CCN5 WISP2	F7C1T2	3
AEBP1	F7C2Y5	3
RARRES2	F7C5F1	3
ACTN1	F7D837	3
CCDC80	F7DE18	3
HSPB1	F7E3Y7	3
RPLP2	H9GZL8	3
IGFBP2	A0A3Q2HNV2	4
COL6A1	A0A3Q2KM06	4
ACTB	A0A3Q2KTQ9	4
CLU	A0A3Q2L3I3	4
COL3A1	F6R4Y3	4
LUM	F6SKT2	4
GAPDH	F6YV40	4
VIM	F7B5C4	4
IGFBP4	F7B7A1	4
IGFBP6	F7DEB1	4
LGALS1	F7DYV0	4
COL1A2	F6RTI8	5
COL1A1	F6SSG3	5
ACTG1	F7AAK7	5
FN1	F7CN11	5
EIF3M	F6UQ25	6
RARS1	F6YPN7	6
NPM3	F7CKP2	6
DCN	O46542	7
GSN	Q28372	8
