## Supplementary File 2 for "Mesenchymal Stromal Cell secretome is affected by tissue source, donor age and sex"

### Sheet: Sheet1
Supplementary File 2
List of proteins and their kinetic parameters determined by Stable Isotope Dynamic Labelling of Secretomes (SIDLS) in equine bone marrow-derived mesenchymal stromal cell conditioned media.

### Sheet: kinetic_prots
Accession_number	k_estimate	k_std.error	k_statistic	k_p.value	P	flux	log10flux	Protein names	Gene Names	Location_category	Gene Ontology (cellular component)
F6UME7	5.54e-05	3.3e-05	1.68008	0.1016	2.37525e+07	1316.92	3.11956	Elongation factor 1-alpha	EEF1A1	INC	cortical actin cytoskeleton [GO:0030864]; cytosol [GO:0005829]; nucleolus [GO:0005730]; ruffle membrane [GO:0032587]
F6WCS1	0.000112753	7.19e-05	1.56817	0.122101	9.9557e+06	1122.53	3.0502	Myosin heavy chain 9	MYH9	INC	myosin complex [GO:0016459]
A0A5F5PHR4	0.000195322	0.000506026	0.385993	0.701713	1.01946e+07	1991.23	3.29912	Vinculin (Metavinculin)	VCL	INC	actin cytoskeleton [GO:0015629]; adherens junction [GO:0005912]; cytoplasm [GO:0005737]; plasma membrane [GO:0005886]
F7B5C4	0.000212509	6.52e-05	3.25875	0.00174875	1.67008e+07	3549.06	3.55011	Vimentin	VIM	INC	intermediate filament [GO:0005882]; nuclear matrix [GO:0016363]; plasma membrane [GO:0005886]
F6TLB5	0.00025422	0.000160472	1.5842	0.123994	6.30595e+06	1603.1	3.20496	Fascin	FSCN1	INC	cytoplasm [GO:0005737]; cytoskeleton [GO:0005856]
A0A3Q2HJF2	0.000294514	0.00017843	1.65059	0.106854	4.30712e+06	1268.51	3.10329	AHNAK nucleoprotein	AHNAK	INC	costamere [GO:0043034]; cytoplasm [GO:0005737]; nucleus [GO:0005634]
A0A3Q2IAR3	0.000294933	0.000143726	2.05205	0.0419039	1.40876e+07	4154.9	3.61856	Filamin A	FLNA	INC	intracellular non-membrane-bounded organelle [GO:0043232]
F6TZS9	0.000309415	0.0002032	1.52271	0.146217	1.20198e+07	3719.11	3.57044	Triosephosphate isomerase (EC 5.3.1.1)	TPI1	INC	cytosol [GO:0005829]
F7D1R1	0.000381591	0.000254119	1.50163	0.155409	1.64014e+07	6258.62	3.79648	Phosphoglycerate kinase (EC 2.7.2.3)	PGK1	INC/ECM	cytosol [GO:0005829]; extracellular space [GO:0005615]; membrane raft [GO:0045121]
F6WVD1	0.000448807	0.00385703	0.116361	0.912975	14988800	6727.08	3.82783	40S ribosomal protein S28	RPS28	INC	cytosolic small ribosomal subunit [GO:0022627]; polysomal ribosome [GO:0042788]
A0A3Q2IB08	0.000620508	0.000378835	1.63794	0.113483	1.00986e+07	6266.26	3.79701	Eukaryotic translation elongation factor 2	EEF2	INC	ribonucleoprotein complex [GO:1990904]
B7XH73	0.000663483	0.000294526	2.25271	0.0377793	54303750	36029.6	4.55666	L-lactate dehydrogenase (EC 1.1.1.27)	LDHA	INC	cytoplasm [GO:0005737]
A0A3Q2KMJ0	0.000768487	0.000259246	2.96432	0.00589486	1.60673e+07	12347.5	4.09158	Moesin	MSN	INC	cytoplasm [GO:0005737]; cytoskeleton [GO:0005856]; microvillus [GO:0005902]; plasma membrane [GO:0005886]
F6YG82	0.000825795	0.000212018	3.89493	0.000268401	1.51229e+07	12488.4	4.09651	78 kDa glucose-regulated protein (Binding-immunoglobulin protein) (Heat shock protein 70 family protein 5) (Heat shock protein family A member 5) (Immunoglobulin heavy chain-binding protein)	HSPA5	INC	cell surface [GO:0009986]; COP9 signalosome [GO:0008180]; cytosol [GO:0005829]; endoplasmic reticulum chaperone complex [GO:0034663]; endoplasmic reticulum lumen [GO:0005788]; endoplasmic reticulum-Golgi intermediate compartment [GO:0005793]; integral component of endoplasmic reticulum membrane [GO:0030176]; midbody [GO:0030496]; mitochondrion [GO:0005739]; plasma membrane [GO:0005886]
A0A3Q2H3M7	0.000830461	0.000291516	2.84877	0.0191276	6.35863e+07	52805.9	4.72268	Histone H2B	H2BC7	INC	nucleosome [GO:0000786]; nucleus [GO:0005634]
A0A3Q2KTQ9	0.000955025	0.00030007	3.18268	0.00189742	9.4571e+07	90317.7	4.95577	Actin, cytoplasmic 1	ACTB	INC	actin cytoskeleton [GO:0015629]
F7DYV0	0.00100167	0.00032142	3.11637	0.00455756	2.35595e+07	23598.7	4.37289	Galectin	LGALS1	INC/ECM	extracellular space [GO:0005615]; galectin complex [GO:1990724]
A0A3Q2GSM3	0.00107531	0.000531514	2.02311	0.0507523	2.28398e+07	24559.9	4.39023	Phosphopyruvate hydratase (EC 4.2.1.11) (2-phospho-D-glycerate hydro-lyase)	ENO1	INC	phosphopyruvate hydratase complex [GO:0000015]
F6S6J4	0.00114942	0.000479646	2.39639	0.029128	3.01534e+07	34658.8	4.53981	Peroxiredoxin-1 (EC 1.11.1.24)	PRDX1	INC	cytosol [GO:0005829]
F6VS95	0.00116416	0.000896798	1.29812	0.226523	8.99122e+06	10467.2	4.01983	Protein disulfide-isomerase A6 (EC 5.3.4.1)	PDIA6	INC	endoplasmic reticulum lumen [GO:0005788]; melanosome [GO:0042470]
F6YV40	0.00128141	0.000382664	3.34867	0.00257535	1.48185e+07	18988.7	4.27849	Glyceraldehyde-3-phosphate dehydrogenase (EC 1.2.1.12)	GAPDH	INC	cytosol [GO:0005829]
F6SN52	0.0015115	0.000578082	2.61468	0.0280547	24181875	36550.9	4.5629	eIF-5a domain-containing protein		INC	endoplasmic reticulum membrane [GO:0005789]; nuclear pore [GO:0005643]
F6YSK7	0.00155192	0.000934916	1.65996	0.131294	8657175	13435.2	4.12825	Myristoylated alanine rich protein kinase C substrate	MARCKS	INC	cytoplasm [GO:0005737]; membrane [GO:0016020]
A8J714	0.00170164	0.000756973	2.24795	0.0656257	27094500	46105.1	4.66375	Transgelin	SIDT2 TAGLN	INC	cytoplasm [GO:0005737]; cytoskeleton [GO:0005856]
F7DXG8	0.00177662	0.000348255	5.10149	1.03e-05	3.8943e+07	69186.9	4.84002	Cofilin-1 (Cofilin, non-muscle isoform)	CFL1	INC	actin cytoskeleton [GO:0015629]; cytoplasm [GO:0005737]; focal adhesion [GO:0005925]; lamellipodium membrane [GO:0031258]; nucleus [GO:0005634]; ruffle membrane [GO:0032587]
A0A5F5Q382	0.00191477	0.000541141	3.53839	0.00194762	1.85832e+07	35582.6	4.55124	Annexin	ANXA1	INC/ECM	apical plasma membrane [GO:0016324]; basolateral plasma membrane [GO:0016323]; cilium [GO:0005929]; cytoplasm [GO:0005737]; extracellular space [GO:0005615]; lateral plasma membrane [GO:0016328]; nucleus [GO:0005634]; phagocytic cup [GO:0001891]
B3IVM1	0.00203659	0.000276576	7.36356	3.13e-10	3.15234e+07	64200.2	4.80754	Pyruvate kinase (EC 2.7.1.40)	PKM	INC	mitochondrial matrix [GO:0005759]
F6PWV8	0.00256121	0.000694255	3.68914	0.000831404	24335240	62327.6	4.79468	Serpin H1 (Collagen-binding protein)	SERPINH1	INC/ECM	endoplasmic reticulum [GO:0005783]; endoplasmic reticulum-Golgi intermediate compartment [GO:0005793]; extracellular space [GO:0005615]; membrane raft [GO:0045121]
F6QXN5	0.00307796	0.000331387	9.28809	3.47e-05	40351000	124199	5.09412	Transgelin	TAGLN2	INC	cytoskeleton [GO:0005856]
F6X2E1	0.00312885	0.00135577	2.30781	0.0604503	15835300	49546.2	4.69501	Peptidyl-prolyl cis-trans isomerase (PPIase) (EC 5.2.1.8)	PPIB	INC	cytoplasm [GO:0005737]; endoplasmic reticulum chaperone complex [GO:0034663]; intracellular membrane-bounded organelle [GO:0043231]; nucleoplasm [GO:0005654]; perinuclear region of cytoplasm [GO:0048471]
F7DZV9	0.00318679	0.00052529	6.06671	0.00898839	5112000	16290.8	4.21194	Tyrosine 3-monooxygenase/tryptophan 5-monooxygenase activation protein beta	YWHAB	INC	cytoplasm [GO:0005737]; cytosol [GO:0005829]; perinuclear region of cytoplasm [GO:0048471]
F6YY66	0.00340502	0.0004708	7.23242	0.000788503	37540850	127827	5.10662	Nucleoside diphosphate kinase (EC 2.7.4.6)	NME1	INC	nucleus [GO:0005634]
F6ZY40	0.00424816	0.00118479	3.58557	0.000723475	2.44089e+07	103693	5.01575	Lamin A/C	LMNA	INC	lamin filament [GO:0005638]; nuclear envelope [GO:0005635]; nuclear lamina [GO:0005652]; nuclear matrix [GO:0016363]; nuclear membrane [GO:0031965]; nuclear speck [GO:0016607]; site of double-strand break [GO:0035861]
F6VSN9	0.00446767	0.00182075	2.45374	0.019109	2.41379e+07	107840	5.03278	Protein disulfide-isomerase (EC 5.3.4.1)	PDIA3	INC/ECM	cell surface [GO:0009986]; endoplasmic reticulum [GO:0005783]; endoplasmic reticulum lumen [GO:0005788]; extracellular space [GO:0005615]; Tapasin-ERp57 complex [GO:0061779]
A0A3Q2HN78	0.00554896	0.00238554	2.32609	0.0253038	2.31788e+07	128618	5.1093	Fructose-bisphosphate aldolase (EC 4.1.2.13)	ALDOA	INC/ECM	actin cytoskeleton [GO:0015629]; cytosol [GO:0005829]; extracellular exosome [GO:0070062]; sperm head [GO:0061827]
F7ATS5	0.00628161	0.00325069	1.93239	0.111149	6225950	39109	4.59228	Golgi membrane protein 1	GOLM1	INC	integral component of membrane [GO:0016021]
A0A3Q2IBJ8	0.0113336	0.00701511	1.61559	0.181486	12753700	144545	5.16	C-type lectin domain containing 11A	CLEC11A	ECM	extracellular space [GO:0005615]
F6V2X7	0.0122511	0.00203574	6.01799	1.09e-05	1.902e+07	233015	5.36738	Procollagen-lysine 5-dioxygenase (EC 1.14.11.4)	PLOD1	INC/ECM	catalytic complex [GO:1902494]; endoplasmic reticulum membrane [GO:0005789]; extracellular space [GO:0005615]
F6YR34	0.0135765	0.00216007	6.28519	9.95e-08	1.19526e+07	162274	5.21025	Thrombospondin 1	THBS1	ECM	collagen-containing extracellular matrix [GO:0062023]; external side of plasma membrane [GO:0009897]; fibrinogen complex [GO:0005577]; platelet alpha granule [GO:0031091]
F7A737	0.0144078	0.00221111	6.51613	0.00734265	9101500	131133	5.11771	C1q and TNF related 3	C1QTNF3	ECM	extracellular region [GO:0005576]
F7ALY5	0.01522	0.00335259	4.53978	0.00616993	9.02133e+06	137305	5.13769	Insulin-like growth factor-binding protein 5	IGFBP5	ECM	extracellular space [GO:0005615]
A0A3Q2I0Z0	0.0164914	0.00663751	2.48458	0.0287162	7065000	116512	5.06637	EGF containing fibulin extracellular matrix protein 1	EFEMP1	ECM	collagen-containing extracellular matrix [GO:0062023]
A0A5F5PRQ4	0.0166949	0.00286506	5.82707	0.00210343	4412600	73667.9	4.86728	Collagen type XVIII alpha 1 chain	COL18A1	ECM	collagen trimer [GO:0005581]
A0A3Q2HGM8	0.0185812	0.00435779	4.26391	0.000379562	2.40379e+06	44665.3	4.64997	Fibulin 2	FBLN2	ECM	collagen-containing extracellular matrix [GO:0062023]; extracellular region [GO:0005576]
B8K205	0.0196932	0.00461351	4.26859	0.0235959	157200	3095.77	3.49077	Cadherin 11 (Cadherin 11 type 2)	CDH11	MEM	integral component of membrane [GO:0016021]; plasma membrane [GO:0005886]
F7CL80	0.0229165	0.00575075	3.98496	0.0282858	5369800	123057	5.09011	Destrin (Actin-depolymerizing factor)	DSTN	INC	actin cytoskeleton [GO:0015629]; cortical actin cytoskeleton [GO:0030864]; cytoplasm [GO:0005737]
A0A3Q2KN19	0.0274367	0.00197508	13.8914	2.93e-13	3.08464e+07	846324	5.92754	Nucleobindin-1	NUCB1	INC/ECM	endoplasmic reticulum-Golgi intermediate compartment [GO:0005793]; extracellular region [GO:0005576]; Golgi apparatus [GO:0005794]
F6YF49	0.0325171	0.0101068	3.21735	0.0486825	17386500	565359	5.75232	Angiopoietin 4	ANGPT4	ECM	collagen-containing extracellular matrix [GO:0062023]; extracellular space [GO:0005615]
F6QD89	0.0340456	0.0015994	21.2864	3.89e-48	3.13418e+07	1.06705e+06	6.02818	Collagen type XII alpha 1 chain	COL12A1	ECM	collagen trimer [GO:0005581]; extracellular region [GO:0005576]
F7E4N9	0.0356303	0.00749962	4.75095	0.000217001	78954325	2.81317e+06	6.4492	Collagen triple helix repeat containing 1	CTHRC1	ECM	extracellular space [GO:0005615]; sarcoplasm [GO:0016528]
F7CGV8	0.0375192	0.00507092	7.3989	7.14e-09	3.50562e+07	1.31528e+06	6.11902	Collagen type VI alpha 2 chain	COL6A2	ECM	collagen-containing extracellular matrix [GO:0062023]; extracellular space [GO:0005615]; protein-containing complex [GO:0032991]; sarcolemma [GO:0042383]
A0A5F5PRZ7	0.0381729	0.00515722	7.40184	8.28e-10	2.24537e+07	857122	5.93304	Collagen type V alpha 1 chain	COL5A1	ECM	basement membrane [GO:0005604]; collagen type V trimer [GO:0005588]
F7C2Y5	0.0394545	0.00535286	7.37073	7.93e-08	1.39336e+07	549745	5.74016	AE binding protein 1	AEBP1	ECM	extracellular region [GO:0005576]
F7CN11	0.049486	0.00195819	25.2712	4.6e-83	164928074	8.16162e+06	6.91178	Fibronectin	FN1	ECM	extracellular region [GO:0005576]
A0A3Q2KM06	0.0502497	0.00693915	7.24147	2.26e-09	371212	18653.3	4.27076	Collagen type VI alpha 1 chain	COL6A1	ECM	collagen-containing extracellular matrix [GO:0062023]; extracellular space [GO:0005615]; protein-containing complex [GO:0032991]; sarcolemma [GO:0042383]
F6R735	0.0515678	0.00315646	16.3372	2.04e-31	2.17032e+07	1.11918e+06	6.0489	Collagen type VI alpha 3 chain	COL6A3	ECM	collagen trimer [GO:0005581]; collagen-containing extracellular matrix [GO:0062023]; extracellular space [GO:0005615]
F6ZD18	0.0586935	0.0333032	1.7624	0.220059	14198100	833337	5.92082	C-C motif chemokine	CCL26	ECM	extracellular space [GO:0005615]
F6PJV0	0.0638623	0.00750751	8.50646	3.29e-12	4.7412e+06	302784	5.48113	Matrix remodeling associated 5	MXRA5	ECM	extracellular region [GO:0005576]
F6S9J8	0.0640852	0.0296491	2.16145	0.119412	2841500	182098	5.26031	Tyrosine--tRNA ligase (EC 6.1.1.1) (Tyrosyl-tRNA synthetase)	YARS1	INC	cytosol [GO:0005829]; nuclear body [GO:0016604]
A0A5F5PR28	0.0660831	0.00795847	8.30349	6.59e-11	2.80758e+07	1.85533e+06	6.26842	Collagen type V alpha 2 chain	COL5A2	ECM	extracellular space [GO:0005615]
P51459	0.0675956	0.0135332	4.99482	0.000312007	1.73814e+08	1.17491e+07	7.07	Insulin-like growth factor II (IGF-II) (Somatomedin-A) [Cleaved into: Insulin-like growth factor II; Preptin]	IGF2	ECM	extracellular space [GO:0005615]
A0A5F5PGA3	0.0680955	0.013186	5.16422	0.000143697	22143150	1.50785e+06	6.17836	Integrin subunit beta like 1	ITGBL1	ECM	extracellular region [GO:0005576]
F6WR95	0.0693755	0.0180978	3.83336	0.0033007	8.08489e+06	560893	5.74888	Sulfhydryl oxidase (EC 1.8.3.2)	QSOX1	ECM	extracellular exosome [GO:0070062]; extracellular space [GO:0005615]; integral component of Golgi membrane [GO:0030173]; intercellular bridge [GO:0045171]
A0A3Q2I502	0.069549	0.0152312	4.56622	0.000274104	1.59755e+07	1.11108e+06	6.04575	EGF like repeats and discoidin domains 3	EDIL3	ECM	collagen-containing extracellular matrix [GO:0062023]
A0A5F5Q281	0.0766519	0.00441732	17.3526	2.93e-41	2.43147e+08	1.86376e+07	7.27039	Collagen type I alpha 1 chain	COL1A1	ECM	collagen type I trimer [GO:0005584]; cytoplasm [GO:0005737]; extracellular space [GO:0005615]
A0A5F5PXX0	0.0801461	0.0186693	4.29294	0.00201137	7.48133e+06	599600	5.77786	Lysyl oxidase homolog (EC 1.4.3.13)	LOXL3	ECM	extracellular space [GO:0005615]; membrane [GO:0016020]
F7BYG0	0.0811983	0.00726498	11.1767	1.39e-12	1.9506e+07	1.58386e+06	6.19972	Peroxidasin	PXDN	ECM	extracellular region [GO:0005576]
A0A3Q2HT74	0.0819249	0.00737522	11.1081	7.26e-19	1.025e+07	839730	5.92414	Heparan sulfate proteoglycan 2	HSPG2	ECM	basement membrane [GO:0005604]; membrane [GO:0016020]
A0A5F5PU89	0.0824849	0.0130895	6.30161	1.95e-05	5149550	424760	5.62814	Nidogen 1	NID1	ECM	basement membrane [GO:0005604]; extracellular region [GO:0005576]; membrane [GO:0016020]
F6QYS3	0.0922588	0.0115456	7.99083	1.81e-08	47282625	4.36224e+06	6.63971	Extracellular matrix protein 1	ECM1	ECM	collagen-containing extracellular matrix [GO:0062023]; extracellular space [GO:0005615]
F6X9U4	0.100139	0.0353541	2.83245	0.0660563	11957350	1.19739e+06	6.07824	Dystroglycan 1 (Dystroglycan) (Dystrophin-associated glycoprotein 1)	DAG1	INC/ECM	basement membrane [GO:0005604]; cell-cell junction [GO:0005911]; contractile ring [GO:0070938]; cytoplasm [GO:0005737]; cytoskeleton [GO:0005856]; dystroglycan complex [GO:0016011]; external side of plasma membrane [GO:0009897]; extracellular space [GO:0005615]; filopodium [GO:0030175]; focal adhesion [GO:0005925]; GABA-ergic synapse [GO:0098982]; integral component of membrane [GO:0016021]; lame…
A0A3Q2HNV2	0.1007	0.0172966	5.82198	7.75e-07	6.19715e+07	6.24055e+06	6.79522	Insulin-like growth factor-binding protein 2	IGFBP2	ECM	extracellular space [GO:0005615]
F7CIW5	0.101762	0.0179045	5.68363	0.000101725	21839240	2.22241e+06	6.34682	NPC intracellular cholesterol transporter 2 (Epididymal secretory protein E1)	NPC2	ECM	extracellular space [GO:0005615]; lysosome [GO:0005764]
F6R4Y3	0.108464	0.0113701	9.53939	7.67e-13	9.59862e+07	1.0411e+07	7.01749	Collagen type III alpha 1 chain	COL3A1	ECM	extracellular space [GO:0005615]
F6QDE2	0.135932	0.0221333	6.1415	0.000109538	7245575	984904	5.99339	Lysyl oxidase like 2	LOXL2	INC/ECM	chromatin [GO:0000785]; collagen-containing extracellular matrix [GO:0062023]; endoplasmic reticulum [GO:0005783]; extracellular space [GO:0005615]; membrane [GO:0016020]; nucleoplasm [GO:0005654]
F7CKI7	0.147106	0.0119903	12.2687	4.56e-22	3.59793e+07	5.29275e+06	6.72368	Fibrillin 1	FBN1	ECM	basement membrane [GO:0005604]; extracellular matrix [GO:0031012]; extracellular space [GO:0005615]; microfibril [GO:0001527]
F6QIV8	0.149908	0.0250109	5.99369	7.34e-06	7503925	1.1249e+06	6.05111	Follistatin like 1	FSTL1	ECM	extracellular region [GO:0005576]
F6T962	0.156227	0.0300482	5.19921	7.24e-05	1.52457e+07	2.38179e+06	6.3769	EGF containing fibulin extracellular matrix protein 2	EFEMP2	ECM	extracellular space [GO:0005615]
F6WZ69	0.158762	0.0191557	8.288	2.29e-11	8.61168e+07	1.36721e+07	7.13584	Procollagen C-endopeptidase enhancer	PCOLCE	ECM	extracellular space [GO:0005615]
F6Y5R3	0.163567	0.0136138	12.0148	1.01e-17	35983884	5.88578e+06	6.7698	Thrombospondin 2	THBS2	ECM	basement membrane [GO:0005604]; collagen-containing extracellular matrix [GO:0062023]; extracellular region [GO:0005576]; platelet alpha granule [GO:0031091]
F7B7A1	0.166125	0.0220738	7.5259	1.76e-08	5.84451e+07	9.7092e+06	6.98718	Insulin-like growth factor-binding protein 4	IGFBP4	ECM	extracellular space [GO:0005615]
F7APH4	0.169574	0.0277872	6.10258	2.65e-06	1.64276e+07	2.78569e+06	6.44493	SPARC (Osteonectin) (Secreted protein acidic and rich in cysteine)	SPARC	ECM	basement membrane [GO:0005604]; extracellular space [GO:0005615]; membrane [GO:0016020]
A0A3Q2IKB0	0.175753	0.0619212	2.83834	0.0131488	1.42028e+07	2.4962e+06	6.39728	Amyloid-beta A4 protein	APP	INC	clathrin-coated pit [GO:0005905]; early endosome [GO:0005769]; Golgi-associated vesicle [GO:0005798]; growth cone [GO:0030426]; integral component of membrane [GO:0016021]; perikaryon [GO:0043204]
A0A3Q2HTZ2	0.181857	0.0190083	9.56719	3.58e-11	22073810	4.01427e+06	6.60361	Tenascin C	TNC	ECM	extracellular space [GO:0005615]
O46403	0.19989	0.0204717	9.7642	1.29e-08	1.23205e+07	2.46273e+06	6.39142	Biglycan (Bone/cartilage proteoglycan I) (PG-S1)	BGN	ECM	extracellular space [GO:0005615]
F6RTI8	0.218329	0.0128833	16.9467	1.34e-41	1.10136e+08	2.40458e+07	7.38104	Collagen type I alpha 2 chain	COL1A2	ECM	collagen type I trimer [GO:0005584]; endoplasmic reticulum [GO:0005783]; extracellular matrix [GO:0031012]; extracellular space [GO:0005615]
A0A3Q2H482	0.223064	0.0267581	8.33631	1.42e-06	16793125	3.74594e+06	6.57356	Lysyl oxidase homolog (EC 1.4.3.13)	LOX	ECM	extracellular space [GO:0005615]
F6YQM5	0.232137	0.0313914	7.39494	1.51e-06	1.43419e+07	3.32929e+06	6.52235	Prosaposin	PSAP	ECM	extracellular space [GO:0005615]; late endosome [GO:0005770]; lysosome [GO:0005764]
F6VB94	0.234481	0.0419418	5.59063	6.66e-05	3.11099e+07	7.29466e+06	6.86301	Transforming growth factor-beta-induced protein ig-h3	TGFBI	ECM	extracellular matrix [GO:0031012]; extracellular space [GO:0005615]; trans-Golgi network [GO:0005802]
F7B812	0.239826	0.0361406	6.63592	3.37e-07	2.95395e+07	7.08434e+06	6.8503	HtrA serine peptidase 1	HTRA1	ECM	extracellular region [GO:0005576]
F7BT48	0.242202	0.0371937	6.51191	9.81e-07	4.91298e+07	1.18993e+07	7.07552	Urokinase-type plasminogen activator (EC 3.4.21.73)	PLAU	ECM	cell surface [GO:0009986]; extracellular space [GO:0005615]; protein complex involved in cell-matrix adhesion [GO:0098637]; serine protease inhibitor complex [GO:0097180]; serine-type endopeptidase complex [GO:1905370]
A0A3Q2I2V3	0.248492	0.0307073	8.09229	3.12e-07	6.45974e+07	1.60519e+07	7.20553	Cathepsin D (EC 3.4.23.5)		INC/ECM	endosome membrane [GO:0010008]; extracellular space [GO:0005615]; integral component of membrane [GO:0016021]; lysosomal membrane [GO:0005765]; lysosome [GO:0005764]; membrane raft [GO:0045121]
F6SKT2	0.252539	0.0634876	3.97777	0.000358359	7.64962e+07	1.93182e+07	7.28597	Lumican	LUM	ECM	extracellular space [GO:0005615]; fibrillar collagen trimer [GO:0005583]
F7BEE7	0.255541	0.04211	6.06842	4.16e-07	1.03431e+08	2.6431e+07	7.42211	Metalloproteinase inhibitor 2 (Tissue inhibitor of metalloproteinases 2)	TIMP2	ECM	extracellular region [GO:0005576]
F7BPX8	0.264398	0.0230289	11.4811	6.78e-12	4.42783e+07	1.17071e+07	7.06845	Cathepsin V	CTSV	INC	lysosome [GO:0005764]
O46542	0.26747	0.0321043	8.33128	9.13e-08	34013100	9.09748e+06	6.95892	Decorin (Bone proteoglycan II) (Dermatan sulfate proteoglycan II) (DS-PGII) (PG-S2)	DCN	ECM	extracellular space [GO:0005615]
F6UJX6	0.276532	0.0467358	5.91692	2.17e-05	2.62905e+07	7.27016e+06	6.86154	Lysyl oxidase homolog (EC 1.4.3.13)	LOXL1	ECM	collagen-containing extracellular matrix [GO:0062023]; extracellular space [GO:0005615]
F6SMZ4	0.276817	0.0694965	3.98318	0.000586533	1.46575e+07	4.05745e+06	6.60825	Elastin microfibril interfacer 1	EMILIN1	ECM	EMILIN complex [GO:1990971]; extracellular space [GO:0005615]; integrin alpha4-beta1 complex [GO:0034668]
A0A3Q2H9T9	0.295462	0.0336165	8.78921	1.76e-08	1.30157e+07	3.84564e+06	6.58497	Latent transforming growth factor beta binding protein 1	LTBP1	ECM	extracellular space [GO:0005615]
A0A3Q2H348	0.313875	0.0383491	8.18469	7.98e-10	5.0685e+07	1.59088e+07	7.20164	72 kDa type IV collagenase (EC 3.4.24.24) (72 kDa gelatinase) (Matrix metalloproteinase-2)	MMP2	ECM	extracellular matrix [GO:0031012]; extracellular space [GO:0005615]; plasma membrane [GO:0005886]; sarcomere [GO:0030017]
A0A3Q2I8D8	0.347072	0.0817263	4.24675	0.000281973	3.47029e+07	1.20444e+07	7.08078	SERPIN domain-containing protein	LOC111767415	ECM	extracellular space [GO:0005615]
O02722	0.497895	0.077922	6.38967	0.000691594	25763500	1.28275e+07	7.10814	Metalloproteinase inhibitor 1 (Tissue inhibitor of metalloproteinases 1) (TIMP-1)	TIMP1	ECM	basement membrane [GO:0005604]; extracellular matrix [GO:0031012]; extracellular space [GO:0005615]
A0A3Q2L3I3	0.535911	0.0648712	8.26116	7.86e-10	1.87578e+08	1.00525e+08	8.00228	Clusterin	CLU	INC/ECM	chromaffin granule [GO:0042583]; cytosol [GO:0005829]; endoplasmic reticulum [GO:0005783]; extracellular region [GO:0005576]; mitochondrial membrane [GO:0031966]; nucleus [GO:0005634]; perinuclear region of cytoplasm [GO:0048471]
F7DEB1	0.541937	0.186256	2.90964	0.00837962	8.17271e+07	4.4291e+07	7.64632	Insulin like growth factor binding protein 6	IGFBP6	ECM	extracellular space [GO:0005615]; insulin-like growth factor binary complex [GO:0042568]
F6S9Z1	0.693732	0.0665724	10.4207	0.000140247	47661825	3.30645e+07	7.51936	C-X-C motif chemokine	CXCL6	ECM	extracellular space [GO:0005615]
F6TJX5	0.805812	0.291298	2.76628	0.0325822	5493175	4.42647e+06	6.64606	Tripeptidyl-peptidase 1 (EC 3.4.14.9) (Tripeptidyl aminopeptidase) (Tripeptidyl-peptidase I)	TPP1	INC	Golgi apparatus [GO:0005794]; lysosome [GO:0005764]; membrane raft [GO:0045121]; recycling endosome [GO:0055037]
