## Supplementary File 4 for "Mesenchymal Stromal Cell secretome is affected by tissue source, donor age and sex"

### Sheet: Sheet1
Supplementary File 4
Results of generalised linear model analysis of the relationship between donor age, sex and tissue source and abundance of secreted proteins in equine mesenchymal stromal cell conditioned media.

### Sheet: GLM_results
	Protein_accession_no	predictor	GLM_coefficient	GLM_std.error	GLM_t.value	GLM_p.value	GLM_adjusted_p.value	log_FC
1	O46403	Age	-0.0100091	0.0107719	-0.929186	0.361026	0.671073	NA
2	O46403	SexM	0.27967	0.13078	2.13848	0.0416793	0.200642	0.279797
3	O46403	TissueBone marrow	-0.161419	0.1334	-1.21004	0.236752	0.569855	-0.012602
4	P51459	Age	-0.030644	0.0164862	-1.85876	0.074873	0.281795	NA
5	P51459	SexM	0.327158	0.19697	1.66095	0.109215	0.35885	0.388693
6	P51459	TissueBone marrow	0.549629	0.199224	2.75885	0.0106911	0.0763124	0.763834
7	F7APH4	Age	-0.0089547	0.0214426	-0.417613	0.679533	0.884675	NA
8	F7APH4	SexM	0.0872735	0.26033	0.335242	0.740033	0.885474	0.0767561
9	F7APH4	TissueBone marrow	0.0939802	0.265546	0.353913	0.726153	0.885474	0.107188
10	A0A3Q2H348	Age	0.0117796	0.0135663	0.868294	0.392886	0.701098	NA
11	A0A3Q2H348	SexM	0.193753	0.164706	1.17636	0.249719	0.575611	0.255316
12	A0A3Q2H348	TissueBone marrow	-0.624007	0.168006	-3.71419	0.000937898	0.012943	-0.862004
13	A0A3Q2H482	Age	-0.0311651	0.0147348	-2.11506	0.0437966	0.206043	NA
14	A0A3Q2H482	SexM	0.224374	0.178892	1.25424	0.220505	0.54984	0.373582
15	A0A3Q2H482	TissueBone marrow	0.300608	0.182477	1.64738	0.111071	0.359245	0.723963
16	F7B812	Age	-0.00497191	0.00910876	-0.545838	0.589659	0.824726	NA
17	F7B812	SexM	0.0882757	0.110588	0.798243	0.431695	0.746648	0.189018
18	F7B812	TissueBone marrow	0.284156	0.112803	2.51904	0.0179946	0.106425	0.464055
19	A0A3Q2HNV2	Age	-0.0137305	0.0157537	-0.871576	0.391124	0.701098	NA
20	A0A3Q2HNV2	SexM	0.246169	0.191262	1.28708	0.208992	0.534989	0.108357
21	A0A3Q2HNV2	TissueBone marrow	-0.332721	0.195094	-1.70544	0.0995938	0.335759	-0.541542
22	A0A3Q2HPX3	Age	-0.0181595	0.0124854	-1.45446	0.157348	0.455441	NA
23	A0A3Q2HPX3	SexM	0.145426	0.151583	0.959385	0.345878	0.662933	0.395287
24	A0A3Q2HPX3	TissueBone marrow	1.02999	0.15462	6.66145	3.77819e-07	1.56417e-05	1.60049
25	A0A3Q2HSV4	Age	-0.0573663	0.0430849	-1.33147	0.201694	0.531138	NA
26	A0A3Q2HSV4	SexM	1.13612	0.504934	2.25004	0.0388708	0.191578	0.981345
27	A0A3Q2HSV4	TissueBone marrow	-1.17984	0.519336	-2.27183	0.0372488	0.191578	-1.91941
28	A0A3Q2I502	Age	0.0336357	0.0236255	1.42371	0.172627	0.482889	NA
29	A0A3Q2I502	SexM	0.610721	0.295318	2.06801	0.054206	0.233763	0.948151
30	A0A3Q2I502	TissueBone marrow	0.463187	0.328799	1.40873	0.176944	0.488365	0.48362
31	A0A3Q2I128	Age	-0.0103128	0.0173776	-0.593454	0.557817	0.824726	NA
32	A0A3Q2I128	SexM	-0.118528	0.210978	-0.561803	0.578885	0.824726	-0.143132
33	A0A3Q2I128	TissueBone marrow	-0.725255	0.215205	-3.37007	0.00227761	0.0261925	-0.882104
34	A0A3Q2I2V3	Age	0.0159089	0.0235854	0.674525	0.505712	0.793049	NA
35	A0A3Q2I2V3	SexM	0.0284634	0.286345	0.0994025	0.921553	0.973273	-0.310821
36	A0A3Q2I2V3	TissueBone marrow	-0.0130769	0.292082	-0.0447712	0.964619	0.991191	0.552845
37	A0A3Q2I8D8	Age	-0.00485086	0.0205592	-0.235946	0.815255	0.917954	NA
38	A0A3Q2I8D8	SexM	0.196476	0.249605	0.787149	0.43805	0.746648	-0.0199871
39	A0A3Q2I8D8	TissueBone marrow	-0.317481	0.254606	-1.24695	0.223124	0.54984	-0.382563
40	A0A3Q2IBJ8	Age	-0.0194062	0.043721	-0.443864	0.6727	0.881322	NA
41	A0A3Q2IBJ8	SexM	0.656303	0.528789	1.24114	0.260875	0.580657	0.619369
42	A0A3Q2IBJ8	TissueBone marrow	0.835825	0.554067	1.50853	0.182152	0.496123	1.04098
43	A0A3Q2IKB0	Age	-0.00112956	0.0128479	-0.0879179	0.930591	0.977829	NA
44	A0A3Q2IKB0	SexM	-0.114188	0.155983	-0.732051	0.470445	0.760797	-0.159333
45	A0A3Q2IKB0	TissueBone marrow	-0.495956	0.159108	-3.11709	0.00430369	0.041543	-0.519821
46	A0A3Q2KM06	Age	0.00883197	0.0142706	0.618892	0.541175	0.817687	NA
47	A0A3Q2KM06	SexM	0.133356	0.173257	0.769701	0.448159	0.746648	0.0438846
48	A0A3Q2KM06	TissueBone marrow	-0.503372	0.176728	-2.84829	0.00830555	0.066125	-0.774842
49	A0A3Q2KN19	Age	-0.00490675	0.00739774	-0.663276	0.512777	0.798082	NA
50	A0A3Q2KN19	SexM	0.0713784	0.0898144	0.794732	0.4337	0.746648	0.0796853
51	A0A3Q2KN19	TissueBone marrow	-0.0508513	0.091614	-0.555061	0.583423	0.824726	-0.0389384
52	A0A3Q2L3I3	Age	0.00553528	0.0142478	0.388501	0.700692	0.885474	NA
53	A0A3Q2L3I3	SexM	0.169458	0.172979	0.979643	0.33596	0.65795	0.0577031
54	A0A3Q2L3I3	TissueBone marrow	-0.545924	0.176445	-3.09402	0.00455724	0.041543	-0.768657
55	F6T962	Age	-0.0103355	0.00879641	-1.17497	0.250266	0.575611	NA
56	F6T962	SexM	0.1963	0.106795	1.83809	0.0770756	0.284904	0.269512
57	F6T962	TissueBone marrow	0.317975	0.108935	2.91894	0.00700212	0.0579776	0.553538
58	F7BH47	Age	-0.0179866	0.012195	-1.47492	0.151801	0.448897	NA
59	F7BH47	SexM	-0.111813	0.148056	-0.755203	0.456665	0.746648	-0.192063
60	F7BH47	TissueBone marrow	-0.418706	0.151023	-2.77247	0.00995768	0.0736157	-0.445511
61	A0A5F5PRQ4	Age	0.0140005	0.0245808	0.569571	0.57449	0.824726	NA
62	A0A5F5PRQ4	SexM	-0.355605	0.301221	-1.18055	0.249849	0.575611	-1.09471
63	A0A5F5PRQ4	TissueBone marrow	-0.307476	0.315623	-0.974185	0.3401	0.65795	-0.80582
64	A0A5F5PRZ7	Age	-0.0200349	0.0129776	-1.5438	0.134278	0.421144	NA
65	A0A5F5PRZ7	SexM	0.00271014	0.157559	0.0172008	0.986403	0.991191	-0.0908016
66	A0A5F5PRZ7	TissueBone marrow	-0.0542309	0.160716	-0.337434	0.738399	0.885474	0.0165156
67	F6QIV8	Age	-0.0109763	0.0106715	-1.02856	0.312811	0.647519	NA
68	F6QIV8	SexM	-0.0237956	0.12956	-0.183664	0.855649	0.932207	-0.0486339
69	F6QIV8	TissueBone marrow	-0.168577	0.132156	-1.27559	0.212966	0.537609	-0.140213
70	F6R735	Age	0.0100399	0.0176292	0.569505	0.573721	0.824726	NA
71	F6R735	SexM	-0.072202	0.214033	-0.337341	0.738468	0.885474	0.173273
72	F6R735	TissueBone marrow	0.0645169	0.218321	0.295514	0.769862	0.905463	0.634235
73	A0A5F5Q1G3	Age	0.00286715	0.0101652	0.282056	0.780051	0.910519	NA
74	A0A5F5Q1G3	SexM	0.0951932	0.123413	0.771336	0.447206	0.746648	-0.0453777
75	A0A5F5Q1G3	TissueBone marrow	-0.953085	0.125886	-7.57102	3.82444e-08	4.06252e-06	-1.34781
76	B8K205	Age	-0.0472269	0.020713	-2.28005	0.0310469	0.169124	NA
77	B8K205	SexM	0.140791	0.257114	0.547583	0.588649	0.824726	0.269722
78	B8K205	TissueBone marrow	0.534328	0.261757	2.04131	0.0514911	0.230885	0.992364
79	F6PJV0	Age	-0.00174949	0.00929893	-0.188139	0.852174	0.932207	NA
80	F6PJV0	SexM	-0.0710302	0.112896	-0.629163	0.53453	0.817687	-0.118178
81	F6PJV0	TissueBone marrow	-0.298085	0.115158	-2.58848	0.0153373	0.102414	-0.359684
82	F6PVG3	Age	-0.0147151	0.0127042	-1.15828	0.256891	0.578004	NA
83	F6PVG3	SexM	0.142692	0.154239	0.925132	0.363093	0.671073	0.0989273
84	F6PVG3	TissueBone marrow	-0.384006	0.15733	-2.44077	0.0214963	0.123604	-0.412768
85	F6QDE2	Age	0.0039619	0.0107109	0.369894	0.714347	0.885474	NA
86	F6QDE2	SexM	0.0742916	0.130039	0.571303	0.572519	0.824726	0.0259917
87	F6QDE2	TissueBone marrow	-0.261832	0.132644	-1.97394	0.0587011	0.238257	-0.329742
88	F6QYS3	Age	0.00320954	0.0190084	0.168848	0.867175	0.934923	NA
89	F6QYS3	SexM	0.617602	0.230777	2.67618	0.0125023	0.0862656	0.634251
90	F6QYS3	TissueBone marrow	-0.593425	0.235401	-2.52091	0.0179179	0.106425	-0.872445
91	F6R4Y3	Age	-0.000829403	0.015769	-0.0525971	0.95844	0.991191	NA
92	F6R4Y3	SexM	-0.113511	0.191448	-0.592907	0.558178	0.824726	-0.282413
93	F6R4Y3	TissueBone marrow	-1.32028	0.195284	-6.76085	2.92774e-07	1.51511e-05	-1.88442
94	F6RTI8	Age	-0.00188851	0.0119055	-0.158625	0.875145	0.938627	NA
95	F6RTI8	SexM	0.188714	0.144542	1.3056	0.202705	0.531138	0.190251
96	F6RTI8	TissueBone marrow	-0.299154	0.147438	-2.02901	0.0524231	0.230885	-0.463576
97	F6S9J8	Age	-0.00065477	0.0321857	-0.0203435	0.984021	0.991191	NA
98	F6S9J8	SexM	-0.136157	0.373138	-0.364897	0.719967	0.885474	-0.236743
99	F6S9J8	TissueBone marrow	0.424816	0.402131	1.05641	0.30647	0.643181	0.714953
100	Q8MIN2	Age	0.0335482	0.0328234	1.02208	0.328695	0.65795	NA
101	Q8MIN2	SexM	-0.135906	0.388102	-0.350182	0.732815	0.885474	-0.00496997
102	Q8MIN2	TissueBone marrow	-0.0783126	0.368718	-0.212392	0.835686	0.930037	-0.220941
103	F6SKT2	Age	-0.00693047	0.0121986	-0.568137	0.574637	0.824726	NA
104	F6SKT2	SexM	0.130621	0.148101	0.881978	0.385573	0.70012	0.05654
105	F6SKT2	TissueBone marrow	-0.0355054	0.151068	-0.23503	0.815959	0.917954	0.0458072
106	F6SMZ4	Age	0.0034333	0.00976444	0.351612	0.727858	0.885474	NA
107	F6SMZ4	SexM	0.0836582	0.118548	0.705691	0.486425	0.768626	-0.00321145
108	F6SMZ4	TissueBone marrow	-0.460954	0.120923	-3.81196	0.000726292	0.0107387	-0.617635
109	F6SSG3	Age	-0.00907907	0.00931977	-0.974172	0.338619	0.65795	NA
110	F6SSG3	SexM	0.0487274	0.113149	0.430647	0.670144	0.881322	-0.00631708
111	F6SSG3	TissueBone marrow	-0.570782	0.115416	-4.94541	3.52683e-05	0.000730054	-0.760847
112	F6TJX5	Age	0.0115249	0.0228979	0.503314	0.619982	0.838799	NA
113	F6TJX5	SexM	0.57971	0.300431	1.92959	0.0672782	0.262766	0.617878
114	F6TJX5	TissueBone marrow	-0.796405	0.308731	-2.57961	0.0174783	0.106425	-0.890979
115	F6UJX6	Age	-0.0043657	0.0108812	-0.401214	0.69142	0.885474	NA
116	F6UJX6	SexM	-0.0585496	0.132107	-0.4432	0.661152	0.877298	-0.191991
117	F6UJX6	TissueBone marrow	-0.651621	0.134753	-4.83565	4.73717e-05	0.00089145	-0.899363
118	F6UXM7	Age	-0.0594843	0.0395504	-1.50401	0.150929	0.448897	NA
119	F6UXM7	SexM	0.611949	0.468993	1.30481	0.209344	0.534989	0.607347
120	F6UXM7	TissueBone marrow	0.010852	0.478394	0.0226843	0.982166	0.991191	-0.0687932
121	F6V2X7	Age	-0.0116008	0.00799734	-1.45059	0.158414	0.455441	NA
122	F6V2X7	SexM	0.0231252	0.097094	0.238173	0.813545	0.917954	-0.013279
123	F6V2X7	TissueBone marrow	-0.305802	0.0990394	-3.08768	0.00462933	0.041543	-0.362395
124	F6VB94	Age	-0.043138	0.0181398	-2.37809	0.0247411	0.138417	NA
125	F6VB94	SexM	0.00578823	0.220231	0.0262825	0.979225	0.991191	-0.179036
126	F6VB94	TissueBone marrow	-0.143947	0.224644	-0.64078	0.527067	0.814201	0.0598974
127	F6W6E8	Age	-0.0114718	0.00872065	-1.31548	0.199411	0.531138	NA
128	F6W6E8	SexM	-0.0325734	0.105876	-0.307657	0.760704	0.904476	0.0388125
129	F6W6E8	TissueBone marrow	0.352546	0.107997	3.26441	0.00297653	0.0324286	0.598121
130	F6WR95	Age	-0.00830763	0.00826705	-1.00491	0.323862	0.65795	NA
131	F6WR95	SexM	0.0765423	0.100368	0.762613	0.452306	0.746648	0.0827922
132	F6WR95	TissueBone marrow	-0.182354	0.102379	-1.78116	0.0861411	0.312828	-0.196821
133	F6WZ69	Age	-0.0122265	0.00812162	-1.50542	0.143826	0.437823	NA
134	F6WZ69	SexM	0.171817	0.0986029	1.74251	0.0928002	0.331201	0.232193
135	F6WZ69	TissueBone marrow	0.199413	0.100579	1.98267	0.0576646	0.238257	0.397271
136	F6X9U4	Age	-0.00160684	0.00811576	-0.197991	0.844536	0.932207	NA
137	F6X9U4	SexM	0.0961883	0.0985318	0.976216	0.337624	0.65795	0.0618967
138	F6X9U4	TissueBone marrow	-0.501396	0.100506	-4.98872	3.13927e-05	0.000722033	-0.647859
139	F6XH19	Age	0.0170298	0.0171807	0.991216	0.330716	0.65795	NA
140	F6XH19	SexM	0.249005	0.213266	1.16758	0.253574	0.576812	0.548191
141	F6XH19	TissueBone marrow	0.309886	0.217118	1.42727	0.165402	0.469016	0.502754
142	F6Y5R3	Age	-6.02968e-05	0.0121517	-0.00496202	0.996077	0.996077	NA
143	F6Y5R3	SexM	0.0279964	0.147531	0.189767	0.850911	0.932207	0.0772848
144	F6Y5R3	TissueBone marrow	0.169078	0.150487	1.12354	0.271098	0.596992	0.220098
145	F6YCN2	Age	0.0140246	0.0186301	0.752792	0.458089	0.746648	NA
146	F6YCN2	SexM	0.352487	0.226184	1.55841	0.130783	0.416492	0.128758
147	F6YCN2	TissueBone marrow	-1.66855	0.230716	-7.23203	8.87643e-08	6.12474e-06	-2.26673
148	F6YF49	Age	-0.016447	0.0332707	-0.494339	0.631745	0.849164	NA
149	F6YF49	SexM	0.746169	0.405177	1.84159	0.0953504	0.334534	1.28627
150	F6YF49	TissueBone marrow	0.536167	0.48101	1.11467	0.291064	0.627607	0.751939
151	F6YQM5	Age	0.00377831	0.0214542	0.176111	0.861521	0.93369	NA
152	F6YQM5	SexM	0.241856	0.26047	0.928537	0.361357	0.671073	0.461287
153	F6YQM5	TissueBone marrow	-0.249879	0.265689	-0.940492	0.355304	0.671073	0.223333
154	F6YR34	Age	-0.01583	0.0219711	-0.720491	0.477414	0.766084	NA
155	F6YR34	SexM	0.277391	0.266747	1.0399	0.307608	0.643181	0.496619
156	F6YR34	TissueBone marrow	0.693046	0.272091	2.54711	0.016873	0.106425	1.23461
157	F6ZD18	Age	-0.0143078	0.0421023	-0.339833	0.736938	0.885474	NA
158	F6ZD18	SexM	0.874066	0.511787	1.70787	0.100566	0.335759	0.442748
159	F6ZD18	TissueBone marrow	0.208236	0.533064	0.39064	0.69951	0.885474	-0.0662636
160	F7ALY5	Age	-0.0294612	0.0384289	-0.766643	0.449946	0.746648	NA
161	F7ALY5	SexM	-0.23446	0.466557	-0.502532	0.619368	0.838799	-0.185963
162	F7ALY5	TissueBone marrow	-0.816661	0.475905	-1.71602	0.0976133	0.335759	-0.73786
163	F7B7A1	Age	-0.0182542	0.0149967	-1.21721	0.234056	0.569855	NA
164	F7B7A1	SexM	-0.155232	0.182072	-0.852583	0.40139	0.710152	-0.418531
165	F7B7A1	TissueBone marrow	-0.643967	0.18572	-3.4674	0.00177611	0.0216268	-0.834476
166	F7BEE7	Age	0.00197751	0.008192	0.241395	0.811073	0.917954	NA
167	F7BEE7	SexM	0.149749	0.0994573	1.50566	0.143765	0.437823	0.142147
168	F7BEE7	TissueBone marrow	-0.221827	0.10145	-2.18656	0.0376169	0.191578	-0.272283
169	F7BPX8	Age	-0.00107183	0.0162551	-0.0659384	0.947913	0.98602	NA
170	F7BPX8	SexM	-0.180961	0.19735	-0.916955	0.367285	0.672814	-0.283836
171	F7BPX8	TissueBone marrow	-1.03237	0.201304	-5.12841	2.15712e-05	0.000558154	-1.20785
172	F7BT48	Age	0.00176156	0.0171235	0.102874	0.918823	0.973273	NA
173	F7BT48	SexM	0.402513	0.207892	1.93616	0.0633812	0.252306	0.657343
174	F7BT48	TissueBone marrow	0.124641	0.212058	0.587768	0.561572	0.824726	0.334627
175	F7BYG0	Age	-0.00917298	0.0176488	-0.51975	0.607473	0.838313	NA
176	F7BYG0	SexM	-0.133667	0.214271	-0.623826	0.537977	0.817687	-0.268082
177	F7BYG0	TissueBone marrow	-0.055227	0.218564	-0.252681	0.802428	0.917954	-0.0503104
178	F7C2Y5	Age	0.00812962	0.0114038	0.712889	0.482031	0.767541	NA
179	F7C2Y5	SexM	-0.0138835	0.138451	-0.100277	0.920865	0.973273	0.162416
180	F7C2Y5	TissueBone marrow	0.56904	0.141225	4.02932	0.000409519	0.0065208	0.756552
181	F7CGV8	Age	0.00538472	0.0115502	0.466202	0.64481	0.861134	NA
182	F7CGV8	SexM	0.00519403	0.140229	0.0370397	0.970726	0.991191	-0.0423803
183	F7CGV8	TissueBone marrow	-0.312169	0.143038	-2.18242	0.0379524	0.191578	-0.47532
184	F7CIW5	Age	-0.0088197	0.0290801	-0.30329	0.764653	0.904476	NA
185	F7CIW5	SexM	0.811062	0.385236	2.10536	0.0474715	0.218369	0.950813
186	F7CIW5	TissueBone marrow	-1.10864	0.388365	-2.85465	0.009489	0.072749	-1.01481
187	F7CKI7	Age	-0.0125503	0.0106346	-1.18014	0.248239	0.575611	NA
188	F7CKI7	SexM	0.0287748	0.129112	0.222866	0.825317	0.923463	-0.0108339
189	F7CKI7	TissueBone marrow	-0.404535	0.131699	-3.07165	0.00481658	0.041543	-0.475075
190	F7CL80	Age	0.00737864	0.0141863	0.520123	0.607217	0.838313	NA
191	F7CL80	SexM	0.0478384	0.172233	0.277753	0.783318	0.910519	0.268685
192	F7CL80	TissueBone marrow	1.32826	0.175684	7.56047	3.92514e-08	4.06252e-06	1.90439
193	F7CN11	Age	0.00900447	0.0112152	0.802881	0.429055	0.746648	NA
194	F7CN11	SexM	-0.0489818	0.136161	-0.359734	0.721845	0.885474	-0.1483
195	F7CN11	TissueBone marrow	-0.503721	0.13889	-3.62677	0.00117737	0.0152322	-0.746829
196	F7DEB1	Age	0.0222968	0.0203947	1.09327	0.283936	0.618681	NA
197	F7DEB1	SexM	0.488846	0.247607	1.97428	0.0586603	0.238257	0.196114
198	F7DEB1	TissueBone marrow	-1.02195	0.252568	-4.04623	0.000391585	0.0065208	-1.56182
199	F7E4N9	Age	-0.0310825	0.00997809	-3.11507	0.00432532	0.041543	NA
200	F7E4N9	SexM	0.0491888	0.121142	0.406043	0.687911	0.885474	0.132973
201	F7E4N9	TissueBone marrow	0.696859	0.123569	5.63943	5.49866e-06	0.000162603	1.10643
202	O02722	Age	0.00160159	0.0198948	0.080503	0.936431	0.978996	NA
203	O02722	SexM	-0.122129	0.241538	-0.505629	0.61722	0.838799	-0.335611
204	O02722	TissueBone marrow	-0.462277	0.246378	-1.87629	0.0714642	0.273946	-0.56049
205	O46542	Age	-0.00505314	0.0185478	-0.272439	0.787357	0.910519	NA
206	O46542	SexM	0.236993	0.225184	1.05244	0.301926	0.643181	-0.0874129
207	O46542	TissueBone marrow	-1.35153	0.229696	-5.88401	2.87356e-06	9.91377e-05	-1.83614
